# Systems-level network modeling of Small Cell Lung Cancer subtypes identifies master regulators and destabilizers

**DOI:** 10.1101/506402

**Authors:** David J Wooten, Sarah M Groves, Darren R Tyson, Qi Liu, Jing S Lim, Carlos F Lopez, Julien Sage, Vito Quaranta

## Abstract

Adopting a systems approach, we devise a general workflow to define actionable subtypes in human cancers. Applied to small cell lung cancer (SCLC), the workflow identifies four subtypes based on global gene expression patterns and ontologies. Three correspond to known subtypes, while the fourth is a previously undescribed neuroendocrine variant (NEv2). Tumor deconvolution with subtype gene signatures shows that all of the subtypes are detectable in varying proportions in human and mouse tumors. To understand how multiple stable subtypes can arise within a tumor, we infer a network of transcription factors and develop BooleaBayes, a minimally-constrained Boolean rule-fitting approach. In *silico* perturbations of the network identify master regulators and destabilizers of its attractors. Specific to NEv2, BooleaBayes predicts ELF3 and NR0B1 as master regulators of the subtype, and TCF3 as a master destabilizer. Since the four subtypes exhibit differential drug sensitivity, with NEv2 consistently least sensitive, these findings may lead to actionable therapeutic strategies that consider SCLC intratumoral heterogeneity. Our systems-level approach should generalize to other cancer types.

**Author summary:** Small-cell lung cancer (SCLC) is an extremely aggressive disease with poor prognosis. Despite significant advances in treatments of other cancer types, therapeutic strategies for SCLC have remained unchanged for decades. We hypothesize that distinct SCLC subtypes with differential drug sensitivities may be responsible for poor treatment outcomes.

To this end, we applied a computational pipeline to identify and characterize SCLC subtypes. We found four subtypes, including one (termed “NEv2”) that had not previously been reported. Across a broad panel of drugs, we show that NEv2 is more resistant than other SCLC subtypes, suggesting that this subtype may be partly responsible for poor treatment outcomes. Importantly, we validate the existence of NEv2 cells in both human and mouse tumors.

Reprogramming the identity of NEv2 cells into other subtypes may sensitize these cells to existing treatments. However, deciphering global mechanisms that regulate different subtypes is generally unfeasible. To circumvent this, we developed BooleaBayes, a modeling approach that only infers local regulatory mechanisms near stable cell subtypes. Using BooleaBayes, we found master regulators and master destabilizers for each subtype. These findings predict targets that may destabilize a particular subtype, including NEv2, and lead to successful therapy, by either knocking out master regulators or turning on master destabilizers.
