## Supplementary material for "Systems-level network modeling of Small Cell Lung Cancer subtypes identifies master regulators and destabilizers": Table EV2

	q	f
ME_brown	1.86E-08	17.79872128
ME_yellow	3.29E-06	12.62407792
ME_turquoise	5.07E-06	12.191917
ME_black	1.29E-05	11.25605503
ME_blue	2.33E-05	10.66741139
ME_green	5.37E-05	9.831297654
ME_midnightblue	0.000273478	8.204288707
ME_salmon	0.00037175	7.897289063
ME_red	0.000437552	7.734314378
ME_purple	0.009463556	4.660307089
ME_pink	0.031232732	3.466288639
ME_tan	0.050413405	2.987498172
ME_lightcyan	0.136882309	1.988633784
ME_magenta	0.160669604	1.828405171
ME_grey	0.28143748	1.267844954
ME_greenyellow	0.393018702	0.933898082
ME_cyan	0.674499547	0.393784275
ME_grey60	0.774053706	0.25611402
