## Supplementary material for "Systems-level network modeling of Small Cell Lung Cancer subtypes identifies master regulators and destabilizers": Table EV3

	target	pval	bonferroni_pval
4	ABL	6.25975E-08	1.80E-05
5	ABL1	1.37842E-10	3.97E-08
11	AHR	2.68671E-05	0.007737732
12	AKT	5.25951E-24	1.51E-21
15	ALK	1.27016E-18	3.66E-16
18	ANTIBIOTIC	2.94191E-13	8.47E-11
19	ANTIFOLATE	6.15515E-16	1.77E-13
21	AR	2.94191E-13	8.47E-11
23	ATM	2.68671E-05	0.007737732
24	ATR	6.25975E-08	1.80E-05
25	AURKA	5.0628E-32	1.46E-29
26	AURKB	1.0074E-34	2.90E-32
27	AURKC	2.94191E-13	8.47E-11
28	AXL	6.15515E-16	1.77E-13
31	BCL2	6.15515E-16	1.77E-13
32	BCL2L1	2.68671E-05	0.007737732
36	BCR	6.25975E-08	1.80E-05
37	BCR-ABL	6.15515E-16	1.77E-13
38	BET	6.25975E-08	1.80E-05
39	BETA-CATENIN	1.37842E-10	3.97E-08
41	BIRC5	2.68671E-05	0.007737732
42	BONE RESORPTION	2.68671E-05	0.007737732
43	BRAF	5.25951E-24	1.51E-21
44	BRD2	2.68671E-05	0.007737732
45	BRD3	2.68671E-05	0.007737732
46	BRD4	2.68671E-05	0.007737732
50	C-KIT	1.05961E-26	3.05E-24
54	CDK	1.05961E-26	3.05E-24
68	CHK1	1.64147E-10	4.73E-08
69	CHK2	7.4452E-08	2.14E-05
75	CMYC	2.68671E-05	0.007737732
78	COX2	1.37842E-10	3.97E-08
79	CRAF	7.33884E-16	2.11E-13
80	CRM1	2.68671E-05	0.007737732
82	CSF1R	7.4452E-08	2.14E-05
85	CYP17A1	2.68671E-05	0.007737732
89	D2R	6.25975E-08	1.80E-05
91	DHFR	2.68671E-05	0.007737732
94	DNA ALKYLATOR	1.42934E-64	4.12E-62
95	DNAPK	2.68671E-05	0.007737732
96	DNMT	2.68671E-05	0.007737732
97	EGFR	5.54622E-35	1.60E-32
100	EPHA2	2.68671E-05	0.007737732
101	ER	4.00618E-16	1.15E-13
104	ERK1	2.68671E-05	0.007737732
109	FAAH	2.68671E-05	0.007737732
112	FGFR	1.99863E-37	5.76E-35
114	FLT	2.59469E-21	7.47E-19
115	FLT1	6.15515E-16	1.77E-13
116	FLT3	3.02761E-48	8.72E-46
117	FLT4	2.68671E-05	0.007737732
119	FRAP	2.68671E-05	0.007737732
123	GAMMA-SECRETASE	1.27016E-18	3.66E-16
124	GARFT	6.25975E-08	1.80E-05
129	GSK3	2.68671E-05	0.007737732
133	HDAC	2.12419E-29	6.12E-27
134	HDAC1	2.94191E-13	8.47E-11
135	HDAC2	2.94191E-13	8.47E-11
136	HDAC3	2.94191E-13	8.47E-11
137	HDAC6	1.37842E-10	3.97E-08
138	HDAC8	2.94191E-13	8.47E-11
140	HEDGEHOG	6.25975E-08	1.80E-05
142	HER2	4.00618E-16	1.15E-13
144	HIF1A	6.25975E-08	1.80E-05
147	HMGCR	6.25975E-08	1.80E-05
151	HSP90	4.24093E-32	1.22E-29
152	HSP90AA1	2.68671E-05	0.007737732
154	IAP	1.37842E-10	3.97E-08
155	IDH1	2.68671E-05	0.007737732
157	IGF1R	2.59469E-21	7.47E-19
164	INSULIN RECEPTOR	6.25975E-08	1.80E-05
168	JAK1	2.68671E-05	0.007737732
169	JAK2	4.24093E-32	1.22E-29
171	JNK	2.68671E-05	0.007737732
173	KDR	1.05961E-26	3.05E-24
176	KIF11	6.25975E-08	1.80E-05
177	KIT	5.25951E-24	1.51E-21
178	KSP	2.68671E-05	0.007737732
185	MDM2	2.68671E-05	0.007737732
186	MEK	1.67388E-37	4.82E-35
187	MET	7.10276E-51	2.05E-48
188	MGLL	2.68671E-05	0.007737732
189	MTOR	2.53506E-48	7.30E-46
196	NFKB	2.68671E-05	0.007737732
200	NUCLEOSIDE METABOLISM	2.12419E-29	6.12E-27
202	P38MAPK	7.4452E-08	2.14E-05
203	P53	2.68671E-05	0.007737732
204	PARP	1.05961E-26	3.05E-24
206	PDGFR	4.97928E-51	1.43E-48
208	PDK1	6.25975E-08	1.80E-05
210	PI3K	3.74401E-59	1.08E-56
213	PIK3CA	6.25975E-08	1.80E-05
214	PIK3CB	1.37842E-10	3.97E-08
215	PIK3CD	1.37842E-10	3.97E-08
216	PIK3CG	1.37842E-10	3.97E-08
220	PKC	6.25975E-08	1.80E-05
223	PLK1	1.27016E-18	3.66E-16
228	PROGESTIN	6.25975E-08	1.80E-05
229	PROTEASOME	6.15515E-16	1.77E-13
230	PSEN1	2.68671E-05	0.007737732
231	PSENEN	2.68671E-05	0.007737732
232	PSMB5	2.68671E-05	0.007737732
241	RET	1.27016E-18	3.66E-16
243	RNR	2.68671E-05	0.007737732
249	RSK	2.68671E-05	0.007737732
251	RTK	2.68671E-05	0.007737732
258	SMO	2.94191E-13	8.47E-11
260	SRC	1.51497E-18	4.36E-16
261	STAT3	2.68671E-05	0.007737732
262	SUPEROXIDE RADICALS	2.68671E-05	0.007737732
263	SYK	2.68671E-05	0.007737732
264	TGF-B	6.25975E-08	1.80E-05
266	TLR	2.68671E-05	0.007737732
269	TOPO1	3.44423E-24	9.92E-22
270	TOPO2	2.16297E-35	6.23E-33
272	TUBULIN	4.24093E-32	1.22E-29
273	TYMS	1.37842E-10	3.97E-08
275	UNKNOWN	4.97928E-51	1.43E-48
277	VEGF	2.68671E-05	0.007737732
278	VEGFR	4.79484E-78	1.38E-75
282	WNT	2.94191E-13	8.47E-11
285	XPO1	2.68671E-05	0.007737732
