## Supplementary material for "Systems-level network modeling of Small Cell Lung Cancer subtypes identifies master regulators and destabilizers": Table EV4

NAME	ML	MLH	NEH	NE
ADAM11	9.114050889	1.4185314415	32.731871029999986	2.7523008745
ADCYAP1	1.067391216	53.100176985000004	1.863685891	13.353893244999998
ADCYAP1R1	1.115379062	1.0399307805	23.671789229999998	1.5686381275
AGT	1.216528986	35.97025153500001	1.407097015	1.2669368195000001
AHNAK	154.45262590000004	8.177452273	3.4451021829999995	3.308100897
AJUBA	55.469119070000005	2.7080975265	4.001172054999999	2.8031880655000005
ALPL	3.4933528189999996	1.692919181	28.40524341000001	2.3283212955
ANXA1	519.5042381	3.7673189665000004	2.725606692	3.542465712
APOBEC3B	43.02444265	128.15002424999994	1.778590038	3.3357793774999998
ASCL1	2.363604536	2170.4519304999985	3.573271523	1205.6109390000008
ATCAY	1.318929787	17.4214582495	41.80637111000001	77.331994525
ATP1A3	16.84749163	46.02772889500001	198.41996900000004	71.74768777
ATP2B2	1.036727387	1.14970291	13.371668579999996	1.6192270659999999
AXL	15.937919909999998	1.4049506075	1.370948862	1.4001996010000002
BEST3	1.097630878	16.05782971	1.255287601	29.812277180000002
BHLHE22	1.044010129	1.5897171294999999	3.8611796649999994	34.556283175
BHMT2	1.06814212	30.112187355	1.062025845	1.0323229729999999
BTBD11	1.379296441	2.0293469075	4.411731132	16.315950559999997
CACNA1A	1.253474264	109.20500715000003	1.821295696	58.465636825000004
CACNA2D2	3.989068561	1.874276548	50.14171746000001	8.480483114
CALCA	1.295341373	639.8084113	1.221346337	1.6118614815
CAMKV	1.502883092	3.402636901	82.36051382	11.155316864000001
CAV1	80.19344959999998	2.4303358924999996	2.1427953129999997	2.072075881
CAV2	24.608672779999992	1.7260070299999999	1.402037233	1.3112235035
CBLN1	1.645829441	3.0526955499999997	79.42946672999997	40.506229919999996
CCNA1	3.120930362	14.771716395499999	5.46652527	42.07290541499999
CCND1	109.20922719999997	3.2184450565000002	13.201699820000004	2.2933074849999997
CD200	1.2837377349999999	2.889120688	8.395382314999997	59.22436481500001
CEACAM5	1.268938159	347.5546043999999	1.398272205	13.363132381500002
CEACAM6	1.1906274510000001	18.25097359	1.226438424	2.9535458754999997
CERKL	1.414644634	1.7158692085	73.72677497000001	3.918287234
CGA	1.2286533099999999	9.3000405015	1.078858467	1.805072268
CHRNA1	1.047503075	2.5291328705	24.304748040000003	2.9374908885
CLDN4	3.4496248749999996	188.4752661	20.250106570000003	47.52211710499999
CNN2	168.88947010000007	7.2705809815	7.579043895	4.156811627000001
CNTFR	2.600119776	1.4712504064999998	34.861392869999996	9.4608542445
COL22A1	1.028420063	95.40220055500001	1.151856725	3.785886333
COL3A1	11.881591610000001	1.6210865185	1.651003422	1.80481605
COL5A2	41.36629715	3.01849174	2.647847607	5.247517436
COL6A2	41.05634041	1.53021319	2.425797405	2.3149696295
COL9A2	4.299330857	9.760551384500001	23.827985879999996	68.52635215499998
CRIM1	70.02756263	12.851114729999995	9.797268765	1.540073289
CTGF	54.56907556999999	4.527800320000001	1.397751905	1.9272081415
CTNND2	1.088357847	1.0732202095	29.375351069999997	3.4614576695000006
CTSZ	96.60989079	22.968461954	2.648232863	2.161701783
CXCR4	2.9645902709999996	34.08178284000001	34.905634369999994	87.83635537999999
CYR61	295.6939737000002	4.8342972435	4.32392688	3.9082887365
DCX	1.048495115	1.1857977485000002	29.165478830000005	44.282993359999985
DDC	1.300117571	333.628739	2.660608066	253.30262284999992
DGKB	1.070796496	6.736852085500001	1.431312883	22.344337089999996
DLK1	1.553170267	2.0729560435	2.213600213	29.029105299999994
DLX5	1.73727641	5.4227410415	5.45769001	323.72714239999993
DLX6	3.839917288	8.8096243815	11.475284630000004	70.950061845
DNER	4.930546483	39.57807776	1.311084774	90.7547624
DPP6	1.11503986	1.047672005	1.146080761	17.715276235000005
DRD2	1.081101991	10.161166776999998	35.33544213999999	9.1814634865
EEF1A2	301.13301879999995	34.368368006500006	829.6391906999997	365.45765430000006
EHD2	39.73223140999999	1.2054751505	2.053291292	1.310761369
ELAVL3	1.2556682989999999	41.269681695	68.81119515000002	150.6807834
ELF3	1.227084433	134.5424808	1.437619921	30.947778784999997
EMP1	38.67541542000001	1.8540161375000002	1.642084723	1.8125279225
EMP3	120.60574939999997	3.918767898	6.777136575999999	4.1890279535
EPB41L2	39.24055979	1.70817034	1.769265096	1.876422043
EPHA2	58.77761185000001	2.7991079015	3.2615710639999995	2.8083464525000004
ESRP1	1.767034266	106.34722762499996	2.2732401810000002	119.29574299999999
FAM3B	1.02746451	66.381763015	1.029944579	10.237700805
FEZ1	8.164573274000002	1.345851195	26.906258689999994	1.4324459175
FGD3	1.6156351679999998	6.079419248499999	2.900784029	28.785554165
FHL1	24.574553829999992	1.402919734	78.92957768999999	20.80357128
FOSL1	10.340883689000002	2.1046946810000002	1.556051004	1.669144159
FOXA2	1.097595161	96.55345070500002	1.13493879	74.61126460500002
GAD2	1.016280728	1.9594549435	1.29726714	20.168774580000004
GADD45G	2.233317705	160.19514320000002	16.65825108	170.8891956
GAP43	1.657127455	2.2996660205	80.16903899999998	11.872590614499998
GDAP1L1	1.121841448	1.8767443410000002	34.48531014	10.230439787999998
GDF15	3.6949144579999995	44.38217377999999	2.07193542	4.3604255515
GHRH	1.158552334	1.3589364069999998	1.301664056	12.586414578500001
GJB1	1.059625522	55.749881455000015	1.031045189	3.6702202745
GNG2	1.043516183	1.7002376255	2.274177453	15.54508116
GPX2	2.1922850389999997	367.25856584999997	2.46663292	187.3405332499999
GPX8	36.37322593	1.6263164865	1.640138181	1.3032590259999999
GRIP1	4.129760256	13.3144269205	7.40460346	39.380072055
GRP	1.28122588	1252.4199359999996	1.369906452	44.434168889999995
HLA-E	112.45250299999998	18.916487994999997	21.36333365000001	3.5666462065
HPCA	1.3999350179999999	2.108697566	168.3659976000001	8.154156162
HR	2.190521405	1.2464535015	33.18400372	6.635587885999999
HSPA12A	12.78790159	3.1345788850000007	37.67607395	4.163694739
IFITM3	208.3754526999999	13.080868175	3.085384	4.204780148499999
IGF2BP1	42.67232666000001	1.2141193449999998	1.242002037	1.202127402
IGFBP3	92.41306355999998	23.416519696999995	1.856155106	2.1463528215
IGFBP5	1.941679683	1008.8341814000004	30.897318919999996	584.0320371999994
ILDR2	1.095441454	5.523077503500001	1.890545253	30.416057754999997
INSM1	1.518833661	270.62643385	209.87807539999991	534.1461089499996
ISL1	2.1311808699999997	7.890955556	3.794960439	206.76430749999997
ITGA4	1.69094421	1.2077632415	21.74188136	1.891128547
ITGA5	47.318000290000015	1.7316419415	2.484185707	1.506339443
KCNA1	1.046503254	17.644229575	1.092414655	39.15496947499999
KCNJ4	1.9851222069999999	1.2562485145000002	36.56536861	3.0062139644999997
KCNQ2	1.594414397	1.0827581165	74.70784329999998	16.232838080000004
KIF26A	7.046456114000001	7.194180896500001	34.445432860000004	5.288452157000001
KIT	1.539766025	45.86171497499999	8.769226827	69.89049868500001
KLK11	1.072523241	58.012039130000005	1.060449223	2.2332518895
KLK12	1.0	33.20909990500001	1.019625483	1.4165902325
KLRC2	1.133326429	19.549180610000004	1.032612998	1.0183127724999999
KRT7	7.269043828000002	50.32142182	2.165879957	3.7908871390000005
L1CAM	4.318125944	18.829918269999997	145.9435111	52.10012571500001
LATS2	24.99871868999999	1.300133712	1.8288561979999998	1.1502553265
LFNG	5.242637447	207.86495270000006	16.534059960000004	31.911574324999997
LGALS1	1082.9046509999996	10.585250516999999	7.558934816999998	6.5767665455
MAGEA4	277.7349429000002	1.3376286535	1.281594911	1.327266238
MAP6	1.497311413	14.700757565	5.177704493	37.251518574999984
MAPK4	1.062982216	9.189106339499999	3.865635909999999	20.721070600000004
MFAP4	1.502306655	1.471915966	111.43306539999998	3.6877433815
MFGE8	108.96035799999996	1.9672606385	31.206309239999985	5.855196537500001
MFNG	2.110850805	1.7774980295	17.25694783	1.791222822
MICA	70.98912094000002	2.0015658915	1.343397134	1.321898556
MS4A8	1.104074906	95.59960884499998	1.080695405	94.51205354499996
MYL9	92.57586666000002	1.9530917680000002	1.403321183	1.540862051
NEFL	2.105171527	7.423614488	59.63211557999999	1.286936096
NEUROD1	1.208823369	4.0211676485	362.17636450000026	4.664780743
NEUROD2	1.043957455	1.0	44.54921250999999	1.2873990235
NEUROD6	1.0	1.0	22.608856699999997	1.0164909205
NHLH1	1.597094964	1.4848593065	33.217032530000004	2.3943845115
NOL4	1.173218916	72.21181687499998	21.646439440000005	77.88505649
NPTX1	3.170517502	272.2684055499999	72.81595714999997	27.159785425000003
NR0B2	1.126200779	111.75682350000002	1.163224278	12.129661702499998
NSG2	1.093947633	291.79852174999996	14.313502379999996	16.717107735000003
OLFM1	1.557594033	1.9653880169999998	83.82664234000003	1.178046475
OR51E2	1.020841604	123.79168135000002	1.060136183	1.661420997
OSMR	44.61113284999999	1.599065416	1.114660579	1.1589898525
PCDHGC4	1.600299298	3.0497948619999997	1.9309461300000001	17.168968679999995
PCOLCE2	13.48257775	1.6090875924999999	41.56922429000001	5.975661316
PCP4	1.210644417	40.717577590000005	2.365593945	87.69130808
PCSK1	1.12924936	280.3405762	14.742715089999997	116.39227794999998
PCSK2	1.125601832	106.84694030499996	7.021196023	77.58564975
PDE2A	1.307091193	1.394630942	30.596979060000002	1.785368102
PDGFC	33.81937427	3.3893531154999996	2.085087055	2.8073939285
PDK4	1.156272784	50.05401929499999	2.128264212	2.963522379
PIEZO1	100.31969735000001	5.2507857305000005	35.933303230000014	2.8377396925000005
PLBD1	54.42489117999998	2.1711029374999997	1.786293273	1.891583972
PLCH2	1.265463338	1.370970062	22.07133145	1.9025557919999998
PLIN3	95.20944408999998	15.651166315000001	14.011012399999998	6.411927663
PLK2	102.6832182	9.968276789499999	5.33533255	14.064246920000002
POU3F1	1.091059307	1.4047659559999999	15.828146579999997	2.7473247255000004
PPP1R16B	1.554134848	1.207996815	23.99901605999999	4.9954023874999995
PPP1R17	1.041935207	1.2072298515	122.83967879999997	2.4663920950000002
PREX1	11.870522509999999	2.146802322	71.19396731	5.474045310999999
PRR15L	1.3408295190000001	69.46082669500001	1.737244521	90.66677370999997
PTPN14	32.29458893999999	1.4888472285	4.824563181	1.367442091
PTPRO	1.548207592	1.597584124	3.5449105919999995	18.325643400000004
PTPRZ1	1.2283710509999999	1.5378718894999999	21.63841086999999	45.137112134999995
RAB17	1.749259849	45.44697946500001	1.347961266	15.118902805
RAB20	3.813802284	41.11251273500001	1.369533416	3.4391294825000003
RAB32	48.09324648000001	3.2202534209999993	1.488445058	1.440218558
RBP1	3.744297952	7.620918725499999	20.69189703	75.86197240000001
RET	1.364148654	61.35200263999998	1.1308872779999999	1.6603135865
RIMS4	4.062901152999999	2.5201928560000004	48.20527021999999	41.48045161
RSPO4	1.353240742	1.245045575	15.45854471	1.1037268155
SCG2	5.922121078	650.2985692	50.56672505000001	269.62195605000005
SCGN	1.051218422	375.3826572000001	13.18204402	94.744529
SCIN	1.295089492	114.67954983000001	1.513758962	2.887313488
SCN3A	1.116608068	232.7648693	8.735608877	66.25338510499999
SCNN1A	1.516864994	344.8253516499999	1.346452239	186.29449334999993
SCRT2	1.011629091	1.0665477105	14.701811949999994	1.4175640735
SEMA3C	93.91441507999998	1.784114891	10.991897587000002	2.5266461825
SFTA3	1.061704662	177.04629320000006	1.194297683	38.060450714999995
SKAP1	1.082212321	34.99497269	1.0402284960000001	1.5978521245000001
SLC38A5	1.451395177	1.3513780295	4.457793173000001	1.5251957585
SLC8A2	2.119211607	2.339610585	15.533764339999998	4.3249630035
SMTNL2	1.305090383	1.633692314	11.459564320000002	1.7259605485
SNCAIP	1.185014901	12.665652275	2.0326911770000002	25.922002720000002
SOX1	1.10923173	1.659093698	1.866070309	94.992796
SP6	1.352361891	8.8381667885	4.219043515	26.054032985
SPARC	3.98883253	3.3383227269999995	70.86315957	8.6658649435
SSTR2	1.573772307	2.350788822	46.025563699999985	4.7309628865
ST14	2.568949488	437.9095418999998	2.3252102	114.73296858500004
ST8SIA5	1.376961726	20.028298350000007	6.574462669	46.10369785499999
SYDE1	36.73105399999999	1.0750748335	1.183423047	1.116859352
SYNDIG1	1.184473988	1.022133504	15.518447500000002	1.1380011825
SYT13	1.070592611	165.91992754999995	15.895199909999999	22.138163869999996
SYT4	1.140030475	334.24863329999994	36.9992104	64.06867912499999
TAGLN3	1.5957206080000002	60.41033448499999	53.591371229999986	425.87958265000015
TCEAL2	1.204270117	2.9476360745	15.882276340000002	74.90605829
TEAD2	44.67449991999998	1.339036543	5.829457629999999	2.4786338580000002
TFF3	1.3248850079999999	459.16327229999985	4.487673195	78.41750511000001
TGFB1	96.93395985	6.70502767	4.767437435000001	5.292388920999999
TGM2	8.679995569999999	2.335748939	1.720975076	1.9361531039999997
TMBIM1	77.83742607999999	5.929795857	6.450613574999999	1.8963228365
TMEM176A	1.276609489	202.6361627249998	2.320781995	33.251171369999994
TMEM176B	1.3554393120000001	146.34079285	2.652032893	19.222839805000007
TMEM61	1.09439584	32.374245475	1.063287054	1.4883141704999998
TMSB15A	11.918020989999997	105.85108363499998	212.87829090000002	468.11081295000014
TNFRSF10B	56.23855489999998	2.4191813675000002	2.745023155	1.830682768
TSPAN1	1.8092454980000001	91.67073146999998	2.8042110059999996	7.266900514000001
TSPAN18	2.36631311	1.3523975565000002	38.92607034999998	1.2942194715
TSPAN8	1.375302485	93.26340564000003	1.4120823040000001	4.414803215999999
VIM	842.8988733999998	6.245650810999999	7.658728330999998	5.6078899405
WFDC2	1.727351731	141.39634699999996	6.972732364999999	42.10051787500001
YAP1	84.53633773999995	1.586123975	1.29243309	1.6946651789999998
ZYX	118.56081690000002	4.6489873185	35.607324869999985	8.937897002499998
